# Evaluating the impact of *in silico* predictors on clinical variant classification

**DOI:** 10.1101/2021.08.09.455612

**Authors:** Emma H. Wilcox, Mahdi Sarmady, Bryan Wulf, Matt W. Wright, Heidi L. Rehm, Leslie G. Biesecker, Ahmad N. Abou Tayoun

**Affiliations:** Program in Medical and Population Genetics, Broad Institute of MIT and Harvard, Cambridge, MA; Spark Therapeutics, Philadelphia, PA; Department of Biomedical Data Science, Stanford University School of Medicine, Stanford, CA; Center for Genomic Medicine, Massachusetts General Hospital, Boston, MA; Center for Precision Health Research, National Human Genome Research Institute, National Institutes of Health, Bethesda, MD; Al Jalila Children’s Genomics Center, Al Jalila Children’s Specialty Hospital, Dubai, United Arab Emirates; Center for Genomic Discovery, Mohammed Bin Rashid University of Medicine and Health Sciences, Dubai, United Arab Emirates

**Keywords:** Variant classification, *in silico* tools, ClinGen, ACMG/AMP guidelines

## Abstract

**Background:** *In silico* evidence is important to consider when interpreting genetic variants. According to the ACMG/AMP, *in silico* evidence is applied at the supporting strength level using the PP3 and BP4 criteria, for pathogenic and benign evidence, respectively. While PP3 has been determined to be one of the most commonly applied criteria, less is known about the effect of these two criteria on variant classification outcomes.

**Methods:** In this study, a total of 727 missense variants curated by Clinical Genome Resource (ClinGen) Variant Curation Expert Panels (VCEPs) were analyzed to determine how often PP3 and BP4 were applied and how often they influenced final variant classifications. The current categorical system of variant classification was compared with a point-based system being developed by the ClinGen Sequence Variant Interpretation Working Group. In addition, the performance of four *in silico* tools (REVEL, VEST, FATHMM, and MPC) was assessed by using a gold set of 237 variants (classified as benign or pathogenic independent of PP3 or BP4) to calculate pathogenicity likelihood ratios.

**Results:** Collectively, the PP3 and BP4 criteria were applied by ClinGen VCEPs to 55% of missense variants in this data set. Removing *in silico* criteria from variants where they were originally applied caused variants to change classification from pathogenic to likely pathogenic (14%), likely pathogenic to variant of uncertain significance (VUS) (24%), or likely benign to VUS (64%). The proportion of downgrades with the categorical classification system was similar to that of the point-based system, though the latter resolved borderline classifications. REVEL and VEST performed at a level consistent with moderate strength towards either benign or pathogenic evidence, while FATHMM performed at the supporting level.

**Conclusions:** Overall, this study demonstrates that *in silico* criteria PP3 and BP4 are commonly applied in variant classification and often affect the final classification. Our results suggest that when sufficient thresholds for *in silico* predictors are established, PP3 and BP4 may be appropriate to use at a moderate strength. However, further calibration with larger datasets is needed to optimize the performance of current *in silico* tools given the impact they have on clinical variant classification.
