## Supplementary Table 2 for "Evaluating the impact of *in silico* predictors on clinical variant classification"

### Sheet: REVEL
	Pathogenic	Benign		LR	1/LR	CI	CI	1/CI	1/CI
<.4	3	54		0.02	43.48	0.01	0.07	13.89	125
between	36	14		1.08	0.93	0.62	1.87	0.54	1.61
>.8	128	2		26.826	0.04	6.827	105.418	0.01	0.15
	Classified	0.79

### Sheet: VEST
	Pathogenic	Benign		LR	1/LR	CI	CI	1/CI	1/CI
<.4	1	45		0.009	111.111	0.001	0.066	15.1515	1000
between	18	18		0.419	2.38663	0.232	0.757	1.321	4.31034
>.8	148	7		8.862	0.228363	4.379	17.934	0.05576	0.228363
	Classified	0.863636

### Sheet: FATHMM
	Pathogenic	Benign		LR	1/LR	CI	CI	1/CI	1/CI
> -1.5	17	42		0.167	5.98802	0.103	0.273	3.663	9.70874
between	32	16		0.826	1.21065	0.486	1.405	0.711744	2.05761
< -3	118	11		4.432	0.225632	2.556	7.686	0.130107	0.391236
	Classified	0.79661
